# Towards reliable named entity recognition in the biomedical domain

**DOI:** 10.1101/526244

**Authors:** John M. Giorgi, Gary D. Bader

## Abstract

**Motivation:** Automatic biomedical named entity recognition (BioNER) is a key task in biomedical information extraction (IE). For some time, state-of-the-art BioNER has been dominated by machine learning methods, particularly conditional random fields (CRFs), with a recent focus on deep learning. However, recent work has suggested that the high performance of CRFs for BioNER may not generalize to corpora other than the one it was trained on. In our analysis, we find that a popular deep learning-based approach to BioNER, known as bidirectional long short-term memory network-conditional random field (BiLSTM-CRF), is correspondingly poor at generalizing – often dramatically overfitting the corpus it was trained on. To address this, we evaluate three modifications of BiLSTM-CRF for BioNER to alleviate overfitting and improve generalization: improved regularization via variational dropout, transfer learning, and multi-task learning.

**Results:** We measure the effect that each strategy has when training/testing on the same corpus (“in-corpus” performance) and when training on one corpus and evaluating on another (“out-of-corpus” performance), our measure of the model’s ability to generalize. We found that variational dropout improves out-of-corpus performance by an average of 4.62%, transfer learning by 6.48% and multi-task learning by 8.42%. The maximal increase we identified combines multi-task learning and variational dropout, which boosts out-of-corpus performance by 10.75%. Furthermore, we make available a new open-source tool, called Saber, that implements our best BioNER models.

**Availability:** Source code for our biomedical IE tool is available at https://github.com/BaderLab/saber. Corpora and other resources used in this study are available at https://github.com/BaderLab/Towards-reliable-BioNER.
