## Additional File 2 for "Towards reliable named entity recognition in the biomedical domain": all_entities_blacklist.txt

APCs	B-PRGE
Amino	B-PRGE
Genes	B-PRGE
Nucleotide	B-PRGE
ORF2	B-PRGE
Peptides	B-PRGE
Receptors	B-PRGE
SNPs	B-PRGE
allele	B-PRGE
alleles	B-PRGE
chain	B-PRGE
chromatin	B-PRGE
coding	B-PRGE
combining	B-PRGE
direct	B-PRGE
fibrillary	B-PRGE
frame	B-PRGE
genesis	B-PRGE
genomes	B-PRGE
glycoproteins	B-PRGE
homology	B-PRGE
like	B-PRGE
locus	B-PRGE
molecule	B-PRGE
multigene	B-PRGE
neuropeptides	B-PRGE
nucleocapsid	B-PRGE
nucleotide	B-PRGE
oncogenes	B-PRGE
operon	B-PRGE
operons	B-PRGE
ortholog	B-PRGE
peptides	B-PRGE
polyprotein	B-PRGE
propeptide	B-PRGE
proteoglycan	B-PRGE
pseudogenes	B-PRGE
region	B-PRGE
sequence	B-PRGE
sera	B-PRGE
tetanus	B-PRGE
theta	B-PRGE
toll	B-PRGE
transgene	B-PRGE
transgenes	B-PRGE
vasoactive	B-PRGE
warts	B-PRGE
Adult	B-LIVB
Fisher	B-LIVB
Gram	B-LIVB
Host	B-LIVB
Moloney	B-LIVB
SCID	B-LIVB
Strain	B-LIVB
Transgenic	B-LIVB
adult	B-LIVB
adults	B-LIVB
axis	B-LIVB
bias	B-LIVB
chimeras	B-LIVB
chimeric	B-LIVB
codon	B-LIVB
codons	B-LIVB
dialysis	B-LIVB
elderly	B-LIVB
ethnic	B-LIVB
families	B-LIVB
family	B-LIVB
glia	B-LIVB
gram	B-LIVB
hippocampus	B-LIVB
host	B-LIVB
hybrid	B-LIVB
hybrids	B-LIVB
inbred	B-LIVB
indicator	B-LIVB
indicators	B-LIVB
investigators	B-LIVB
mothers	B-LIVB
pathogen	B-LIVB
pathogens	B-LIVB
permit	B-LIVB
permits	B-LIVB
phage	B-LIVB
pollen	B-LIVB
recombinants	B-LIVB
researchers	B-LIVB
spore	B-LIVB
spores	B-LIVB
survivors	B-LIVB
tetramer	B-LIVB
thymus	B-LIVB
transgenic	B-LIVB
Disorders	B-DISO
Immunopathology	B-DISO
Insulin	B-DISO
Recruitment	B-DISO
Subacute	B-DISO
Systemic	B-DISO
West	B-DISO
addiction	B-DISO
adjuvant	B-DISO
aids	B-DISO
anti	B-DISO
bovine	B-DISO
bowel	B-DISO
canine	B-DISO
cervix	B-DISO
chills	B-DISO
cold	B-DISO
coli	B-DISO
contact	B-DISO
crisis	B-DISO
dehydrated	B-DISO
dependence	B-DISO
dermal	B-DISO
dissociation	B-DISO
duodenal	B-DISO
evaluable	B-DISO
farmer	B-DISO
food	B-DISO
founder	B-DISO
habitual	B-DISO
heparin	B-DISO
host	B-DISO
hybrid	B-DISO
hyperreactivity	B-DISO
infertile	B-DISO
influenzae	B-DISO
laryngeal	B-DISO
mammary	B-DISO
mediastinal	B-DISO
meninges	B-DISO
mole	B-DISO
moles	B-DISO
multifocal	B-DISO
neck	B-DISO
neovascularization	B-DISO
newborn	B-DISO
nodule	B-DISO
ovary	B-DISO
overload	B-DISO
pancreas	B-DISO
pregnancy	B-DISO
recruitment	B-DISO
relapse	B-DISO
relapsing	B-DISO
situ	B-DISO
small	B-DISO
spot	B-DISO
spots	B-DISO
subacute	B-DISO
suffering	B-DISO
suicide	B-DISO
tags	B-DISO
transgenic	B-DISO
transitional	B-DISO
tropical	B-DISO
ulceration	B-DISO
undetermined	B-DISO
uterine	B-DISO
vaccinia	B-DISO
vesicular	B-DISO
virus	B-DISO
vitamin	B-DISO
yellow	B-DISO
zinc	B-DISO
zona	B-DISO
Antigen	B-CHED
Antigens	B-CHED
CD40	B-CHED
Ficoll	B-CHED
Freund	B-CHED
TNFalpha	B-CHED
adhere	B-CHED
agglutinin	B-CHED
allergen	B-CHED
allergens	B-CHED
anticoagulant	B-CHED
antigen	B-CHED
antigens	B-CHED
antitoxin	B-CHED
antiviral	B-CHED
autoantigen	B-CHED
autoantigens	B-CHED
avidin	B-CHED
capture	B-CHED
casein	B-CHED
cellulose	B-CHED
classic	B-CHED
collagen	B-CHED
collagenase	B-CHED
colony	B-CHED
concanavalin	B-CHED
consist	B-CHED
cytochrome	B-CHED
endotoxin	B-CHED
enzymes	B-CHED
epitope	B-CHED
epitopes	B-CHED
exons	B-CHED
exotoxin	B-CHED
expand	B-CHED
factor	B-CHED
factors	B-CHED
ferritin	B-CHED
fibrin	B-CHED
fibrinogen	B-CHED
gastrin	B-CHED
gelatin	B-CHED
gliadin	B-CHED
glucocorticoid	B-CHED
glucocorticoids	B-CHED
gluten	B-CHED
glycolipid	B-CHED
glycolipids	B-CHED
glycoprotein	B-CHED
glycoproteins	B-CHED
hapten	B-CHED
hemagglutinin	B-CHED
human	B-CHED
immunoglobulin	B-CHED
immunosuppressive	B-CHED
immunotoxin	B-CHED
infliximab	B-CHED
inhibin	B-CHED
insulin	B-CHED
integrin	B-CHED
interferons	B-CHED
interleukin	B-CHED
lipopolysaccharides	B-CHED
monomer	B-CHED
mucin	B-CHED
nitrocellulose	B-CHED
oligonucleotide	B-CHED
oligonucleotides	B-CHED
oligosaccharides	B-CHED
ovalbumin	B-CHED
peptidoglycan	B-CHED
plasmid	B-CHED
plasmids	B-CHED
plasminogen	B-CHED
platelet	B-CHED
polypeptide	B-CHED
polysaccharides	B-CHED
prolactin	B-CHED
rheumatoid	B-CHED
serum	B-CHED
tetanus	B-CHED
thrombin	B-CHED
thyroglobulin	B-CHED
toxins	B-CHED
toxoid	B-CHED
transferrin	B-CHED
transforming	B-CHED
tumor	B-CHED
vaccine	B-CHED
vaccines	B-CHED
